# Preservation of co-expression defines the primary tissue fidelity of human neural organoids

**DOI:** 10.1101/2023.03.31.535112

**Authors:** Jonathan M. Werner, Jesse Gillis

## Abstract

Human neural organoid models offer an exciting opportunity for studying often inaccessible human-specific brain development; however, it remains unclear how precisely organoids recapitulate fetal/primary tissue biology. Here, we characterize field-wide replicability and biological fidelity through a meta-analysis of single-cell RNA-sequencing data for first and second trimester human primary brain (2.95 million cells, 51 datasets) and neural organoids (1.63 million cells, 130 datasets). We quantify the degree to which primary tissue cell-type marker expression and co-expression are recapitulated in organoids across 12 different protocol types. By quantifying gene-level preservation of primary tissue co-expression, we show neural organoids lie on a spectrum ranging from virtually no signal to co-expression near indistinguishable from primary tissue data, demonstrating high fidelity is within the scope of current methods. Additionally, we show neural organoids preserve the cell-type specific co-expression of developing rather than adult cells, confirming organoids are an appropriate model for primary tissue development. Overall, quantifying the preservation of primary tissue co-expression is a powerful tool for uncovering unifying axes of variation across heterogeneous neural organoid experiments.
