## Supplemental Table 1 for "Preservation of co-expression defines the primary tissue fidelity of human neural organoids"

### Sheet: Sheet1
	Study	Batch variable	Dataset	Region/protocol	Download
annotated fetal	Polioudakis et. al.	Library	Geschwind (GW17-18)	cortical anlage	http://solo.bmap.ucla.edu/shiny/webapp/
			Plath (GW17-18)	cortical anlage
	Fan et al.	NA	GW7-28	cerebral cortex and pons	GEO: GSE120046, GSE120046_brain_all_UMIcounts.txt, GSE120046_metadata.txt
	Bhaduri et al.	Donor/Age	GW14	Multi-region	NeMO Archive RRID: SCR_002001, Metadata from Supp. Table 1 of publication
			GW18_2	Multi-region
			GW19	Multi-region
			GW19_2	Multi-region
			GW20	Multi-region
			GW20_31	Multi-region
			GW20_34	Multi-region
			GW25	Multi-region
	Braun et al.	Donor/Age	XDD:348 (GW5)	Multi-region	https://github.com/linnarsson-lab/developing-human-brain/
			XDD:400 (GW5.5)	Multi-region
			XDD:326 (GW6)	Multi-region
			XDD:395 (GW6)	Multi-region
			BRC2073 (GW6.6)	Multi-region
			BRC2106A (GW6.6)	Multi-region
			BRC2147 (GW6.7)	Multi-region
			BRC2061 (GW6.9)	Multi-region
			BRC2110 (GW6.9)	Multi-region
			BRC2114 (GW6.9)	Multi-region
			BRC2191 (GW6.9)	Multi-region
			XDD:398 (GW7)	Multi-region
			XHU:305 (GW7.5)	Multi-region
			BRC2006 (GW8)	Multi-region
			BRC2021 (GW8)	Multi-region
			XDD:334 (GW8)	Multi-region
			BRC2057 (GW8.1)	Multi-region
			XDD:313 (GW8.5)	Multi-region
			XDD:342 (GW8.5)	Multi-region
			XHU:307 (GW9.2)	Multi-region
			XHU:292 (GW9.5)	Multi-region
			XHU:297 (GW10)	Multi-region
			XDD:358 (GW11.5)	Multi-region
			XDD:351 (GW12)	Multi-region
			XDD:359 (GW13	Multi-region
			XDD:385 (GW14)	Multi-region
unannotated fetal	Shi et al.	NA	NA	ganglionic eminences/subpallium	GEO: GSE135827, GSE135827_GE_mat_raw_count_with_week_info.txt
	Zhou et al.	NA	NA	hypothalamus	GEO: GSE169109
	Yu et al.	Donor/Age	GSM5032680 (GW9)	ganglionic eminences/subpallium	GEO: GSE165388
			GSM5032681 (GW10)	ganglionic eminences/subpallium
			GSM5032682 (GW11)	ganglionic eminences/subpallium
			GSM5032683 (GW12)	ganglionic eminences/subpallium
	Trevino et al.	Donor/Age	GW16	cerebral cortex	GEO: GSE162170, GSE162170_rna_counts.tsv.gz, GSE162170_rna_cell_metadata.txt.gz
			GW20	cerebral cortex
			GW21	cerebral cortex
			GW24	cerebral cortex
	Bhaduri et al.	Donor/Age	GW16	Multi-region	NeMO Archive RRID: SCR_002001, Metadata from Supp. Table 1 of publication
			GW18	Multi-region
			GW20	Multi-region
			GW22T	Multi-region
adult	Jorstad et al.	NA	NA	Medial temporal gyrus	from collaborators
organoid	Uzquiano et al.	Dataset/Cell line	Mito210c1 (23 days)	dorsal patterned forebrain	https://singlecell.broadinstitute.org/single_cell/study/SCP1756/cortical-organoids-atlas
			PGP1 (23 days)	dorsal patterned forebrain
			dataset 1 (1 month)	dorsal patterned forebrain
			dataset 2 (1 month)	dorsal patterned forebrain
			dataset 3 (1 month)	dorsal patterned forebrain
			dataset 4 (1 month)	dorsal patterned forebrain
			Mito210c1 (1.5 months)	dorsal patterned forebrain
			PGP1 (1.5 months)	dorsal patterned forebrain
			Mito210c1 (2 months)	dorsal patterned forebrain
			PGP1 (2 months)	dorsal patterned forebrain
			dataset 1 (3 months)	dorsal patterned forebrain
			dataset 2 (3 months)	dorsal patterned forebrain
			dataset 3 (3 months)	dorsal patterned forebrain
			dataset 4 (3 months)	dorsal patterned forebrain
			dataset 5 (3 months)	dorsal patterned forebrain
			dataset 7 (3 months)	dorsal patterned forebrain
			Mito210c1 (4 months)	dorsal patterned forebrain
			PGP1 (4 months)	dorsal patterned forebrain
			Mito210c1 (5 months)	dorsal patterned forebrain
			PGP1 (5 months)	dorsal patterned forebrain
			dataset 1 (6 months)	dorsal patterned forebrain
			dataset 2 (6 months)	dorsal patterned forebrain
			dataset 3 (6 months)	dorsal patterned forebrain
			dataset 4 (6 months)	dorsal patterned forebrain
			dataset 5 (6 months)	dorsal patterned forebrain
			dataset 7 (6 months)	dorsal patterned forebrain
	Fiddes et al., Field et al., Sanders et al.	Cell line/Age	GSM2867931	cortical	GEO: GSE106245
			GSM2867932	cortical
			GSM2867933	cortical
			GSM2867934	cortical
			GSM2867935	cortical
			GSM2867936	cortical
			GSM2867937	cortical
	Xiang et al.	NA	NA	thalamus	GEO: GSE122342
	Khan et al.	Control/Patient	GSM4306931	cortical	GEO: GSE145122
			GSM4306932	cortical
			GSM4306933	cortical
			GSM4306934	cortical
	Nayler et al.	Matrigel encapsulated	GSM4524697	cerebellum	GEO: GSE150153
		unencapsulated	GSM4524699	cerebellum
	Fair et al.	Age	GSM4750931	cerebral	GEO: GSE157019
			GSM4750932	cerebral
	Parisian et al.	Control/SMARCB1 knockdown	GSM4769380	cerebral	GEO: GSE157525
			GSM4769381	cerebral
			GSM4769382	cerebral
			GSM4769383	cerebral
			GSM4769384	cerebral
			GSM4769385	cerebral
	Chen et al.	Control/Serum exposed	GSM4996460	cerebral	GEO: GSE164089
			GSM4996461	cerebral
			GSM4996462	cerebral
			GSM4996463	cerebral
	Dailamy et al.	Induction/No induction	GSM5005486	neural_induced_blood_vessel	GEO: GSE164268
			GSM5005487	neural_induced_blood_vessel
			GSM5005488	neural_induced_blood_vessel
	Banfi et al.	Control/SETBP1 mutant	GSM5221533	cerebral	GEO: GSE171263
			GSM5221534	cerebral
	Popova et al.	Batch	GSM5478754	cortical	GEO: GSE180945
			GSM5478755	cortical
			GSM5478756	cortical
	Suong et al.	orbital/vertical mixing	GSM5587100	cerebral	GEO: GSE184409
			GSM5587101	cerebral
			GSM5587102	cerebral
			GSM5587103	cerebral
			GSM5587104	cerebral
			GSM5587105	cerebral
	Xiang and Tanaka et al.	NA	NA	MGE_and_cortical	GEO: GSE98201
	Kronenberg et al.	NA	NA	cerebral	GEO: GSE113931
	Pollen et al.	NA	NA	cerebral	GEO: GSE124299
	Velasco et al.	Cell line/age	GSE129519_expression_11a.6mon.txt	dorsal patterned forebrain	GEO: GSE129519
			GSE129519_expression_HUES66.3mon.txt	dorsal patterned forebrain
			GSE129519_expression_PGP1.3mon.txt	dorsal patterned forebrain
			GSE129519_expression_PGP1.6mon.txt	dorsal patterned forebrain
			GSE129519_expression_GM.6mon.txt	dorsal patterned forebrain
			GSE129519_expression_PGP1.3mon.batch2.txt	dorsal patterned forebrain
			GSE129519_expression_PGP1.6mon.batch3.txt	dorsal patterned forebrain
	Shi et al.	NA	NA	vascularized_cortical	GEO: GSE131094
	Qian et al.	NA	NA	cortical	GEO: GSE137941
	Eura et al.	NA	NA	brainstem	GEO: GSE145306
	Huang et al.	Age/Batch	GSM4996689	hypothalamic_arcuate	GEO: GSE164102
			GSM4996690	hypothalamic_arcuate
			GSM4996691	hypothalamic_arcuate
			GSM4996692	hypothalamic_arcuate
			GSM4996693	hypothalamic_arcuate
			GSM4996694	hypothalamic_arcuate
			GSM4996695	hypothalamic_arcuate
			GSM4996696	hypothalamic_arcuate
			GSM4996697	hypothalamic_arcuate
			GSM4996698	hypothalamic_arcuate
			GSM4996699	hypothalamic_arcuate
			GSM4996700	hypothalamic_arcuate
			GSM4996701	hypothalamic_arcuate
	Fiorenzano et al.	Age	GSM5136255	ventral_midbrain	GEO: GSE168323
			GSM5136256	ventral_midbrain
			GSM5136257	ventral_midbrain
			GSM5136258	ventral_midbrain
			GSM5136259	ventral_midbrain
			GSM5136260	ventral_midbrain
			GSM5136261	ventral_midbrain
			GSM5136262	ventral_midbrain
			GSM5136263	ventral_midbrain
			GSM5136264	ventral_midbrain
			GSM5136265	ventral_midbrain
			GSM5136266	ventral_midbrain
			GSM5136267	ventral_midbrain
			GSM5136268	ventral_midbrain
			GSM5136269	ventral_midbrain
			GSM5136270	ventral_midbrain
			GSM5136271	ventral_midbrain
			GSM5136272	ventral_midbrain
			GSM5136273	ventral_midbrain
			GSM5136274	ventral_midbrain
			GSM5136275	ventral_midbrain
			GSM5136276	ventral_midbrain
			GSM5136277	ventral_midbrain
			GSM5136278	ventral_midbrain
			GSM5136279	ventral_midbrain
			GSM5136280	ventral_midbrain
			GSM5136281	ventral_midbrain
	Fernando et al.	NA	NA	cortical_and_neural_retina	GEO: GSE174232
	Szebényi et al.	Batch	GSE180122_C9_batch1_data.csv	cortical	GEO: GSE180122
			GSE180122_C9_batch2_data.csv	cortical
	Quadrato et al.	Age	GSM2295945	cerebral	GEO: GSE86153
			GSM2295946	cerebral
	Revah et al.	Age/Transplanted	GSM5732392	cortical	GEO: GSE190815
			GSM5732393	cortical
			GSM5732394	cortical
			GSM6225773	cortical
			GSM6225774	cortical
			GSM6225775	cortical
