## Supplemental Table 2 for "Preservation of co-expression defines the primary tissue fidelity of human neural organoids"

### Sheet: Sheet2
	Study	Author annotations	Class annotations	Notes
organoid	Uzquiano et al.	aRG	Neural Progenitor
		oRG	Neural Progenitor
		oRG II	Neural Progenitor
		Subcortical progenitors	Neural Progenitor
		IN progenitors	Neural Progenitor
		IP	Intermediate Progenitor
			Dividing Progenitor	Neural Progenitors and Intermediate Progenitors that were annotated as in Phase S or G2M from author supplied metadata
		CFuPN	Glutamatergic
		CPN	Glutamatergic
		FOXG1-EMX1-neurons	Glutamatergic
		Newborn CFuPN	Glutamatergic
		Newborn CPN	Glutamatergic
		Newborn DL PN	Glutamatergic
		Newborn PN	Glutamatergic
		PN	Glutamatergic
		Subcortical neuronal precursors	Glutamatergic
		Subcoritcal neurons	Glutamatergic
		Preplate/Subplate	Glutamatergic
		Immature IN	GABAergic
		Subcortical interneurons	GABAergic
		Astroglia	Non-neuronal
		oRG/Astroglia	Non-neuronal
		Glial precursors	Non-neuronal
		Mesenchyme	Non-neuronal
		Unknown	other
		Cajal Retzius	other
		Cortical hem	other
		Neural crest	other
		Neural placode	other
		Pre-delaminating neural crest	other
annotated fetal	Polioudakis et. al.	vRG	Neural Progenitor
		oRG	Neural Progenitor
		IP	Intermediate Progenitor
		PgG2M	Dividing Progenitor
		PgS	Dividing Progenitor
		ExDp1	Glutamatergic
		ExDp2	Glutamatergic
		ExM	Glutamatergic
		ExM-U	Glutamatergic
		ExN	Glutamatergic
		InMGE	GABAergic
		InCGE	GABAergic
		OPC	Non-neuronal
		Mic	Non-neuronal
		End	other
		Per	other
	Fan et al.	NPC	Neural Progenitor
			Dividing Progenitor	Cells annotated as in Phase S or G2M through Seurats CellCycleScoring() function
		EX_cor	Glutamatergic
		IN_cor	GABAergic
		Astro	Non-neuronal
		Oligo	Non-neuronal
		Endo	other
		Immune	other
		Blood	other
		CR	other
		PONS_neu	other
	Bhaduri et al.	RG	Neural Progenitor
		IPC	Intermediate Progenitor
		Dividing	Dividing Progenitor
		Neuron	Glutamatergic
		Interneuron	GABAergic
		Astrocyte	Non-neuronal
		Oligo	Non-neuronal
		Microglia	Non-neuronal
		Vascular	other
		Endo	other
	Braun et al.		Dividing Progenitor	Neural and Intermediate Progenitors annotated as in Phase S or G2M through Seurats CellCycleScoring() function
		RGL | O-HEM	Neural Progenitor
		RGL | GBL | O-HEM | S-CC	Neural Progenitor
		RGL | GBL | O-HEM | P-FPL	Neural Progenitor
		RGL | GBL | O-HEM	Neural Progenitor
		RGL | GBL | S-CC | S-G1S	Neural Progenitor
		RGL | GBL | O-HEM | S-CC | S-G1S	Neural Progenitor
		RGL | GBL | S-CC	Neural Progenitor
		RGL | GBL	Neural Progenitor
		RGL | P-FPL	Neural Progenitor
		RGL	Neural Progenitor
		RGL | GBL | P-FPL	Neural Progenitor
		RGL | O-HEM | P-FPL	Neural Progenitor
		RGL | P-FP1 | P-FPL	Neural Progenitor
		RGL | P-FP1	Neural Progenitor
		RGL | S-CC	Neural Progenitor
		RGL | S-CC | S-G1S	Neural Progenitor
		RGL | O-COP | S-CC | S-G1S	Neural Progenitor
		RGL | O-COP | O-HEM | S-CC | S-G1S	Neural Progenitor
		RGL | O-HEM | S-CC | S-G1S	Neural Progenitor
		RGL | M-CHRP | O-HEM	Neural Progenitor
		NBL | NEUR | RGL | S-CC | S-G1S	Neural Progenitor
		NEUR | RGL | S-CC | S-G1S	Neural Progenitor
		NBL | RGL	Neural Progenitor
		RGL | P-TEL | S-CC	Neural Progenitor
		RGL | P-PALL-M | P-PALL | P-TEL | S-CC | S-G1S	Neural Progenitor
		RGL | GBL | P-PALL | P-TEL | S-CC | S-G1S	Neural Progenitor
		RGL | P-PALL | P-TEL | S-CC | S-G1S	Neural Progenitor
		RGL | P-PALL | P-TEL	Neural Progenitor
		RGL | GBL | P-PALL-M | P-PALL | P-TEL | S-CC | S-G1S	Neural Progenitor
		NBL | RGL | S-CC	Neural Progenitor
		NBL | RGL | P-PALL-M | P-PALL	Neural Progenitor
		NBL | RGL | P-PALL-M | P-PALL | P-TEL	Neural Progenitor
		NBL | S-CC | S-G1S	Intermediate Progenitor	Cells annotated as Neuronal IPC in the CellClass annotations provided by the authors
		NBL | NEUR | S-CC | S-G2M	Intermediate Progenitor
		NBL | NEUR | S-CC | S-G1S	Intermediate Progenitor
		NBL | NEUR | NT-GABA | S-CC | S-G1S	Intermediate Progenitor
		S-CC | S-G1S | S-G2M	Intermediate Progenitor
		NBL | NEUR | M-PER | S-CC | S-G2M	Intermediate Progenitor
		NEUR | NT-GABA | P-VLGE | P-SUBPALL | P-TEL | S-CC | S-G2M	Intermediate Progenitor
		NT-GABA | P-VLGE | P-SUBPALL | P-TEL | S-CC | S-G2M	Intermediate Progenitor
		NEUR | NT-GABA | P-VLGE | P-SUBPALL | P-TEL | S-CC | S-G1S	Intermediate Progenitor
		NEUR | NT-GABA | P-DLGE | P-SUBPALL | P-TEL | S-CC | S-G2M	Intermediate Progenitor
		NEUR | NT-GABA | P-DLGE | P-SUBPALL | P-TEL | S-CC | S-G1S	Intermediate Progenitor
		NEUR | NT-GABA | P-DLGE | P-SUBPALL | P-TEL	Intermediate Progenitor
		NBL | NEUR | S-CC | S-G1S | S-G2M	Intermediate Progenitor
		NBL | NEUR | S-CC	Intermediate Progenitor
		NBL	Intermediate Progenitor
		NBL | NEUR | NT-VGLUT2 | P-PALL | P-TEL	Intermediate Progenitor
		NBL | NEUR | P-PALL-M | P-PALL | P-TEL | S-CC | S-G1S | S-G2M	Intermediate Progenitor
		NBL | P-PALL-M | P-PALL | P-TEL	Intermediate Progenitor
		NBL | P-PALL | P-TEL | S-CC | S-G1S	Intermediate Progenitor
		NBL | NEUR | P-PALL | P-TEL | S-CC | S-G1S | S-G2M	Intermediate Progenitor
		NBL | NEUR | NT-VGLUT2 | P-PALL | P-TEL | S-CC | S-G2M	Intermediate Progenitor
		TH-RETN | NEUR | NT-GABA | P-DLGE | P-SUBPALL | P-TEL | S-CC | S-G2M	Intermediate Progenitor
		TH-RETN | NEUR | RGL | NT-GABA | P-DLGE | P-SUBPALL | P-TEL | S-CC | S-G1S	Intermediate Progenitor
		NBL | NEUR | M-PER	Intermediate Progenitor
		NBL | NEUR	Intermediate Progenitor
		NEUR | S-CC | S-G1S | S-G2M	Intermediate Progenitor
		RGL | GBL | P-TEL	Glutamatergic
		RGL | GBL | NT-VGLUT3	Glutamatergic
		RGL | GBL | M-CHRP | O-HEM | P-PALL-M | P-PALL	Glutamatergic
		RGL | O-HEM | P-PALL-M | P-PALL | S-CC | S-G1S	Glutamatergic
		RGL | O-COP | P-TEL | S-CC | S-G1S	Glutamatergic
		RGL | GBL | O-HEM | P-PALL-M | P-PALL	Glutamatergic
		RGL | P-PALL-M | P-PALL | S-CC | S-G1S	Glutamatergic
		RGL | P-TEL | S-CC | S-G1S	Glutamatergic
		RGL | NT-VGLUT3 | S-CC	Glutamatergic
		NBL | NEUR | NP-TRH | NT-VGLUT2 | P-PALL-M | P-PALL | S-CC	Glutamatergic
		NBL | NEUR | NT-VGLUT2 | P-PALL-M | P-PALL | P-TEL	Glutamatergic
		NBL | NEUR | NT-VGLUT1 | NT-VGLUT2 | P-PALL | P-TEL	Glutamatergic
		NEUR | NT-VGLUT1 | NT-VGLUT2 | P-PALL | P-TEL	Glutamatergic
		NEUR | NT-VGLUT1 | P-PALL | P-TEL	Glutamatergic
		NBL | NEUR | RGL | NT-VGLUT1 | NT-VGLUT2 | P-PALL-M | P-PALL | P-TEL | S-CC | S-G1S	Glutamatergic
		NBL | NEUR | NT-VGLUT1 | NT-VGLUT2 | P-PALL-M | P-PALL | P-TEL	Glutamatergic
		NBL | NEUR | NT-VGLUT1 | P-PALL | P-TEL	Glutamatergic
		NEUR | NT-VGLUT2	Glutamatergic
		NBL | NEUR | NT-VGLUT2	Glutamatergic
		NEUR | NP-TRH | NT-VGLUT2	Glutamatergic
		NEUR | RGL | NP-TRH | NT-VGLUT2	Glutamatergic
		NEUR | NT-SER | NT-VGLUT3	Glutamatergic
		NEUR | NT-VGLUT3	Glutamatergic
		NEUR | NT-VGLUT2 | NT-VGLUT3	Glutamatergic
		NBL | NEUR | NP-TRH | NT-VGLUT2 | P-TEL	Glutamatergic
		NBL | NEUR | NP-TRH | NT-VGLUT2 | P-PALL-M | P-PALL	Glutamatergic
		NBL | NEUR | NP-TRH | NT-VGLUT2 | O-HEM | P-PALL-M | P-PALL	Glutamatergic
		NEUR | NT-VGLUT2 | P-TEL	Glutamatergic
		NEUR | NP-TRH | NT-VGLUT2 | P-TEL	Glutamatergic
		NBL | NEUR | NT-VGLUT2 | P-TEL	Glutamatergic
		NBL | NEUR | NP-AVP | NP-POMC | NP-TRH | NT-VGLUT2 | P-TEL	Glutamatergic
		NEUR | NP-POMC | NT-VGLUT2	Glutamatergic
		NEUR | NP-HCRT | NT-VGLUT3	Glutamatergic
		NBL | NEUR | M-PER | NT-VGLUT2	Glutamatergic
		NBL | NEUR | M-PER | NP-TRH | NT-VGLUT2	Glutamatergic
		NBL | NEUR | M-PER | NP-HCRT | NT-VGLUT2	Glutamatergic
		NBL | NEUR | NP-HCRT | NT-VGLUT2	Glutamatergic
		NBL | NEUR | NP-TRH | NT-VGLUT2	Glutamatergic
		HB-OTV | NBL | NEUR | NT-VGLUT1 | NT-VGLUT2	Glutamatergic
		HB-OTV | NBL | NEUR | GBL | NT-VGLUT1	Glutamatergic
		HB-OTV | NBL | NEUR | NT-VGLUT2 | P-TEL	Glutamatergic
		HB-OTV | NBL | NEUR | NT-VGLUT1 | NT-VGLUT2 | P-TEL	Glutamatergic
		HB-OTV | NEUR | RGL | NT-VGLUT1 | NT-VGLUT2 | P-TEL	Glutamatergic
		HB-OTV | NBL | NEUR | NP-POMC | NT-VGLUT1 | NT-VGLUT2	Glutamatergic
		NBL | NEUR | NP-TRH | NT-VGLUT1 | NT-VGLUT2	Glutamatergic
		NEUR | RGL | NT-GABA | O-HEM | P-DLGE | P-PALL-M | P-PALL | P-SUBPALL | P-TEL | S-CC | S-G1S	GABAergic
		NBL | NEUR | NT-GABA	GABAergic
		RGL | P-DLGE | P-PALL-M | P-PALL | P-SUBPALL | P-TEL | S-CC | S-G1S	GABAergic
		RGL | GBL | P-DLGE | P-SUBPALL | P-TEL | S-CC | S-G1S	GABAergic
		RGL | NT-GABA | P-PALL | P-TEL | S-CC | S-G1S	GABAergic
		RGL | GBL | P-VLGE | P-SUBPALL | P-TEL | S-CC | S-G1S	GABAergic
		RGL | GBL | NT-GABA | P-DLGE | P-SUBPALL | P-TEL | S-CC | S-G1S	GABAergic
		NEUR | NT-GABA | P-VLGE | P-SUBPALL | P-TEL	GABAergic
		NT-GABA | P-SUBPALL | P-TEL | S-CC	GABAergic
		TH-RETN | P-VLGE | P-SUBPALL | P-TEL	GABAergic
		TH-RETN | NEUR | NT-GABA | P-VLGE | P-SUBPALL | P-TEL	GABAergic
		TH-RETN | NEUR | NT-GABA | P-DLGE	GABAergic
		NEUR | NT-GABA	GABAergic
		TH-RETN | NEUR | NT-GABA | P-VLGE	GABAergic
		TH-RETN | NEUR | NT-GABA	GABAergic
		NEUR | NT-GABA | P-TEL	GABAergic
		NEUR | NT-GABA | P-SUBPALL | P-TEL	GABAergic
		TH-RETN | NEUR | NT-GABA | P-DLGE | P-SUBPALL | P-TEL	GABAergic
		NEUR | NP-GNRH | NT-GABA | P-TEL	GABAergic
		NEUR | NP-GNRH | NT-GABA | P-DLGE | P-SUBPALL | P-TEL	GABAergic
		TH-RETN | NEUR | NP-GNRH | NT-GABA | P-VLGE | P-SUBPALL | P-TEL	GABAergic
		NEUR | NP-TRH | NT-GABA	GABAergic
		NEUR | NT-GABA | P-PALL	GABAergic
		NEUR | NT-GABA | P-DLGE	GABAergic
		NEUR | NT-GABA | P-VLGE	GABAergic
		TH-RETN | NEUR | NP-GNRH | NT-GABA | P-DLGE | P-SUBPALL | P-TEL	GABAergic
		NEUR | NP-GNRH | NT-GABA | P-VLGE | P-SUBPALL | P-TEL	GABAergic
		NEUR | M-PER | NP-POMC | NT-GABA	GABAergic
		NEUR | M-PER | NT-GABA | P-VLGE	GABAergic
		NEUR | M-PER | NT-GABA	GABAergic
		NBL | NEUR | M-PER | NT-GABA	GABAergic
		M-IMMUNE | M-MGL | M-PVM | S-CC	Non-neuronal
		M-IMMUNE | M-MGL | M-PVM	Non-neuronal
		RGL | M-IMMUNE | M-MGL | M-PVM | NP-POMC | S-CC	Non-neuronal
		M-IMMUNE | M-MGL	Non-neuronal
		RGL | M-MGL | M-PER | M-FBL | S-CC | S-G1S	Non-neuronal
		E-SCHWL | RGL | NP-POMC | P-VLGE | S-CC | S-G1S	Non-neuronal
		E-SCHWL | RGL | M-FBL	Non-neuronal
		NEUR | OPC	Non-neuronal
		OPC	Non-neuronal
		RGL | OPC	Non-neuronal
		NEUR | RGL | OPC	Non-neuronal
		RGL | OPC | P-TEL	Non-neuronal
		NBL | NEUR | RGL | GBL | S-CC | S-G1S	other
		NBL | RGL | S-CC | S-G1S	other
		RGL | GBL | P-TEL | S-CC | S-G1S	other
			other
		NBL | NEUR | NT-VGLUT1 | NT-VGLUT2 | NT-GABA | P-PALL | P-VLGE | P-SUBPALL | P-TEL	other
		TH-RETN | NEUR | NT-VGLUT2 | NT-GABA | P-DLGE | P-SUBPALL | P-TEL	other
		NEUR	other
		HB-OTV | NEUR	other
		NEUR | NT-SER	other
		NEUR | NT-GLY	other
		NBL | NEUR | NT-GLY	other
		NEUR | NT-VGLUT3 | NT-GABA | P-FP1	other
		NBL | NEUR | M-PER | NT-GLY	other
		HB-OTV | NBL | P-TEL | S-CC	other
		NBL | NEUR | NP-TRH	other
		RGL | M-CHRP | M-PER | O-HEM | S-CC | S-G1S	other
		M-ERY	other
		M-ERY | NP-POMC | S-CC	other
		M-IMMUNE	other
		RGL | M-PER | M-ENDO | NP-TRH	other
		RGL | M-ENDO	other
		RGL | M-PER | M-ENDO | NP-TRH | S-CC	other
		RGL | M-ENDO | NP-TRH	other
		RGL | M-PER | M-FBL	other
		RGL | M-PER | M-FBL | M-VSMC	other
		RGL | M-PER | M-FBL | NP-POMC | P-FP1 | S-CC | S-G1S	other
		RGL | M-FBL | P-VLGE | S-CC | S-G1S	other
		RGL | M-PER | M-FBL | P-VLGE | S-CC | S-G1S	other
		RGL | M-FBL | S-CC | S-G1S	other
		RGL | M-FBL | NP-POMC | S-CC | S-G1S	other
		RGL | M-PER | M-FBL | NP-POMC | S-CC	other
		RGL | M-PER | M-FBL | NP-POMC | P-FP1 | S-CC	other
		RGL | M-PER | M-FBL | S-CC	other
		RGL | M-FBL | NP-TRH	other
		RGL | M-FBL | P-FP1	other
		RGL | M-PER | M-FBL | NP-POMC | P-VLGE | S-CC | S-G1S	other
		RGL | M-PER | S-CC | S-G1S	other
		RGL | M-PER	other
